# pH adjustment increases biofuel production from inhibitory switchgrass hydrolysates

**DOI:** 10.1101/2025.01.10.632484

**Authors:** Lillian M. Barten, Johnathan G. Crandall, Dan Xie, Jose Serate, Evan Handowski, Annie Jen, Katherine A. Overmyer, Joshua J. Coon, Chris Todd Hittinger, Robert Landick, Yaoping Zhang, Trey K. Sato

**Author notes:** Corresponding Author, 1552 University Ave., Madison, WI 53726. These authors contributed equally (Lillian M. Barten, Johnathan G. Crandall). Deceased (Yaoping Zhang).

## Abstract

Biofuels derived from renewable and sustainable lignocellulosic biomass, such as switchgrass, offer a promising means to limit greenhouse gas emissions. However, switchgrass grown under drought conditions contains high levels of chemical compounds that inhibit microbial conversion to biofuels. Fermentation of drought switchgrass hydrolysates by engineered *Saccharomyces cerevisiae* and *Zymomonas mobilis* generates less ethanol than fermentation of hydrolyzed switchgrass from an average rainfall year. Here, we demonstrate that this inhibitory effect can be alleviated by altering the pH of drought-switchgrass hydrolysates made from two different pretreatment methods: Ammonia Fiber Expansion (AFEX) and Soaking in Aqueous Ammonia (SAA). Fermentation rates and biofuel production from AFEX- and SAA-pretreated switchgrass hydrolysates from normal and drought years were higher at pH 5.8 than at pH 5.0 for both S*accharomyces cerevisiae* and *Zymomonas mobilis*. Additionally, SAA pretreatment of drought switchgrass enabled increased fermentation rates and titers compared to AFEX pretreatment. Using a synthetic mimic of switchgrass hydrolysate, we identified relief from pH-dependent inhibition by lignocellulose-derived inhibitors as the cause of increased biofuel production above a pH of 5.0. These results demonstrate that SAA pretreatment and pH adjustment can significantly improve fermentation and biofuel production from switchgrass hydrolysates and especially from drought-switchgrass hydrolysates by industrial microorganisms.
