## Supplemental File S1 for "pH adjustment increases biofuel production from inhibitory switchgrass hydrolysates"

### Sheet: Sheet1
File S1. Switchgrass hydrolysate composition average concentration (mM) and standard deviation
SwitchgrassYear	Pretreatment	pH	[Analyte]	mean	sd
2010	AFEX	5	X2.3.Dihydroxybenzoic.Acid..M.H.	28.11	3.323
2010	AFEX	5	X2.5.Dihydroxybenzoic.acid..M.H.	49.43	2.799
2010	AFEX	5	X2.Hydroxyhexanoic.Acid..M.H.	1.27	0.295
2010	AFEX	5	X2.Hydroxyisocaproic.Acid..M.H.	1.595	0.242
2010	AFEX	5	X2.Isopropylmalic.acid..M.H.	5.515	0.647
2010	AFEX	5	X3.4.Dihydroxybenzaldehyde..M.H.	2.4	0.307
2010	AFEX	5	X3.4.Dihydroxybenzoic.acid..M.H.	13.46	1.176
2010	AFEX	5	X4.Hydroxybenzoic.acid..M.H.	93.865	2.712
2010	AFEX	5	X4.Hydroxyacetophenone..M.H.	9.898	0.895
2010	AFEX	5	X4.hydroxybenzaldehyde..M.H.	130.355	6.076
2010	AFEX	5	X4.Hydroxybenzamide..M.H.	48.078	2.276
2010	AFEX	5	X4.Hydroxyphenylacetic.Acid..M.H.	1.795	0.134
2010	AFEX	5	X4.Hydroxyphenyllactic.Acid..M.H.	4.215	0.499
2010	AFEX	5	Abscisic.Acid..M.H.	0.156	0.167
2010	AFEX	5	Acetosyringone..M.H.	13.29	0.833
2010	AFEX	5	Adipic.Acid..M.H.	2.468	0.336
2010	AFEX	5	Azelaic.Acid..M.H.	83.765	5.864
2010	AFEX	5	Benzamide..M.H.	14.19	1.971
2010	AFEX	5	Caffeic.Acid..M.H.	13.465	0.648
2010	AFEX	5	Cinnamamide..M.H.	0.545	0.031
2010	AFEX	5	Coumaryl.amide..M.H.	3150.85	636.231
2010	AFEX	5	Delta.valerolactam..M.H.	10.86	0.266
2010	AFEX	5	Ferulic.Acid..M.H.	97.895	12.666
2010	AFEX	5	Feruloyl.Amide..M.H.	1230.67	364.187
2010	AFEX	5	Gallic.Acid..M.H.	0.119	0.221
2010	AFEX	5	Homovanillic.acid..M.H.	6.09	0.999
2010	AFEX	5	Hydrocaffeic.acid..M.H.	4.21	0.499
2010	AFEX	5	Kynurenic.Acid..M.H.	1.025	0.093
2010	AFEX	5	Levulinic.Acid..M.H.	10.041	9.791
2010	AFEX	5	N.Methylnicotinamide..M.H.	6.015	0.861
2010	AFEX	5	O.Methyl.Gallic.Acid..M.H.	1.532	0.364
2010	AFEX	5	p.Coumaric.Acid..M.H.	14.96	10.74
2010	AFEX	5	Phthalic.Acid..M.H.	8.168	1.107
2010	AFEX	5	Pimelic.acid..M.H.	5.97	0.796
2010	AFEX	5	Salicylic.Acid..M.H.	20.468	1.359
2010	AFEX	5	Sebacic.Acid..M.H.	3.07	0.144
2010	AFEX	5	Sinapic.Acid..M.H.	0	0
2010	AFEX	5	Sorbic.Acid..M.H.	271.862	14.159
2010	AFEX	5	Suberic.Acid..M.H.	9.832	1.094
2010	AFEX	5	Syringaldehyde..M.H.	17.792	1.657
2010	AFEX	5	Syringamide..M.H.	123.44	3.403
2010	AFEX	5	Syringic.Acid..M.H.	41.285	7.088
2010	AFEX	5	Vanillic.Acid..M.H.	276.548	32.673
2010	AFEX	5	Vanillin..M.H.	95.792	2.681
2010	AFEX	5	Vanillin.13C6..M.H.	1.83	0.09
2010	AFEX	5	Vanillylamide..M.H.	171.84	7.759
2010	AFEX	5	Vanillylmandelic.Acid..M.H.	14.808	2.45
2010	AFEX	5	Xanthurenic.acid..M.H.	2.43	0.286
2010	AFEX	5.8	X2.3.Dihydroxybenzoic.Acid..M.H.	28.57	2.419
2010	AFEX	5.8	X2.5.Dihydroxybenzoic.acid..M.H.	48.468	4.38
2010	AFEX	5.8	X2.Hydroxyhexanoic.Acid..M.H.	1.077	0.091
2010	AFEX	5.8	X2.Hydroxyisocaproic.Acid..M.H.	1.512	0.231
2010	AFEX	5.8	X2.Isopropylmalic.acid..M.H.	5.242	0.302
2010	AFEX	5.8	X3.4.Dihydroxybenzaldehyde..M.H.	2.327	0.384
2010	AFEX	5.8	X3.4.Dihydroxybenzoic.acid..M.H.	13.51	1.326
2010	AFEX	5.8	X4.Hydroxybenzoic.acid..M.H.	100.93	3.351
2010	AFEX	5.8	X4.Hydroxyacetophenone..M.H.	9.545	0.276
2010	AFEX	5.8	X4.hydroxybenzaldehyde..M.H.	128.78	8.312
2010	AFEX	5.8	X4.Hydroxybenzamide..M.H.	48.237	2.686
2010	AFEX	5.8	X4.Hydroxyphenylacetic.Acid..M.H.	1.738	0.194
2010	AFEX	5.8	X4.Hydroxyphenyllactic.Acid..M.H.	4.367	0.812
2010	AFEX	5.8	Abscisic.Acid..M.H.	0.024	0
2010	AFEX	5.8	Acetosyringone..M.H.	11.595	1.597
2010	AFEX	5.8	Adipic.Acid..M.H.	2.51	0.631
2010	AFEX	5.8	Azelaic.Acid..M.H.	79.268	2.806
2010	AFEX	5.8	Benzamide..M.H.	14.278	0.627
2010	AFEX	5.8	Caffeic.Acid..M.H.	10.953	0.623
2010	AFEX	5.8	Cinnamamide..M.H.	0.488	0.075
2010	AFEX	5.8	Coumaryl.amide..M.H.	3264	719.335
2010	AFEX	5.8	Delta.valerolactam..M.H.	11.045	1.369
2010	AFEX	5.8	Ferulic.Acid..M.H.	101.037	7.508
2010	AFEX	5.8	Feruloyl.Amide..M.H.	1238.21	314.206
2010	AFEX	5.8	Gallic.Acid..M.H.	0	0
2010	AFEX	5.8	Homovanillic.acid..M.H.	3.857	0.838
2010	AFEX	5.8	Hydrocaffeic.acid..M.H.	4.402	0.882
2010	AFEX	5.8	Kynurenic.Acid..M.H.	0.948	0.078
2010	AFEX	5.8	Levulinic.Acid..M.H.	5.231	9.448
2010	AFEX	5.8	N.Methylnicotinamide..M.H.	5.945	0.692
2010	AFEX	5.8	O.Methyl.Gallic.Acid..M.H.	1.17	0.254
2010	AFEX	5.8	p.Coumaric.Acid..M.H.	15.148	10.421
2010	AFEX	5.8	Phthalic.Acid..M.H.	7.487	0.53
2010	AFEX	5.8	Pimelic.acid..M.H.	5.612	0.337
2010	AFEX	5.8	Salicylic.Acid..M.H.	19.128	1.363
2010	AFEX	5.8	Sebacic.Acid..M.H.	2.89	0.182
2010	AFEX	5.8	Sinapic.Acid..M.H.	0	0
2010	AFEX	5.8	Sorbic.Acid..M.H.	335.942	134.29
2010	AFEX	5.8	Suberic.Acid..M.H.	8.062	0.749
2010	AFEX	5.8	Syringaldehyde..M.H.	14.228	0.959
2010	AFEX	5.8	Syringamide..M.H.	118.112	4.644
2010	AFEX	5.8	Syringic.Acid..M.H.	50.158	8.836
2010	AFEX	5.8	Vanillic.Acid..M.H.	287.32	30.294
2010	AFEX	5.8	Vanillin..M.H.	87.49	7.725
2010	AFEX	5.8	Vanillin.13C6..M.H.	1.77	0.106
2010	AFEX	5.8	Vanillylamide..M.H.	175.452	4.796
2010	AFEX	5.8	Vanillylmandelic.Acid..M.H.	13.317	0.773
2010	AFEX	5.8	Xanthurenic.acid..M.H.	2.393	0.14
2012	AFEX	5	X2.3.Dihydroxybenzoic.Acid..M.H.	18.288	1.425
2012	AFEX	5	X2.5.Dihydroxybenzoic.acid..M.H.	45.498	2.43
2012	AFEX	5	X2.Hydroxyhexanoic.Acid..M.H.	1.355	0.281
2012	AFEX	5	X2.Hydroxyisocaproic.Acid..M.H.	1.97	0.091
2012	AFEX	5	X2.Isopropylmalic.acid..M.H.	6.367	0.796
2012	AFEX	5	X3.4.Dihydroxybenzaldehyde..M.H.	4.043	0.546
2012	AFEX	5	X3.4.Dihydroxybenzoic.acid..M.H.	28.485	1.221
2012	AFEX	5	X4.Hydroxybenzoic.acid..M.H.	76.232	3.659
2012	AFEX	5	X4.Hydroxyacetophenone..M.H.	14.183	1.366
2012	AFEX	5	X4.hydroxybenzaldehyde..M.H.	52.862	6.188
2012	AFEX	5	X4.Hydroxybenzamide..M.H.	24.628	1.871
2012	AFEX	5	X4.Hydroxyphenylacetic.Acid..M.H.	2.312	0.207
2012	AFEX	5	X4.Hydroxyphenyllactic.Acid..M.H.	6.05	1.035
2012	AFEX	5	Abscisic.Acid..M.H.	0.562	0.043
2012	AFEX	5	Acetosyringone..M.H.	28.642	1.172
2012	AFEX	5	Adipic.Acid..M.H.	1.705	0.3
2012	AFEX	5	Azelaic.Acid..M.H.	109.427	11.197
2012	AFEX	5	Benzamide..M.H.	15.178	1.008
2012	AFEX	5	Caffeic.Acid..M.H.	13.662	1.786
2012	AFEX	5	Cinnamamide..M.H.	0.505	0.047
2012	AFEX	5	Coumaryl.amide..M.H.	2853.66	610.559
2012	AFEX	5	Delta.valerolactam..M.H.	15.512	0.965
2012	AFEX	5	Ferulic.Acid..M.H.	84.56	4.966
2012	AFEX	5	Feruloyl.Amide..M.H.	1721.66	326.238
2012	AFEX	5	Gallic.Acid..M.H.	0.505	0.057
2012	AFEX	5	Homovanillic.acid..M.H.	8.885	0.37
2012	AFEX	5	Hydrocaffeic.acid..M.H.	6.045	1.04
2012	AFEX	5	Kynurenic.Acid..M.H.	2.935	0.064
2012	AFEX	5	Levulinic.Acid..M.H.	56.288	22.435
2012	AFEX	5	N.Methylnicotinamide..M.H.	10.185	1.763
2012	AFEX	5	O.Methyl.Gallic.Acid..M.H.	1.525	0.164
2012	AFEX	5	p.Coumaric.Acid..M.H.	15.515	1.082
2012	AFEX	5	Phthalic.Acid..M.H.	8.135	0.838
2012	AFEX	5	Pimelic.acid..M.H.	4.475	0.222
2012	AFEX	5	Salicylic.Acid..M.H.	18.988	1.446
2012	AFEX	5	Sebacic.Acid..M.H.	3.9	0.164
2012	AFEX	5	Sinapic.Acid..M.H.	5.95	0.479
2012	AFEX	5	Sorbic.Acid..M.H.	274.33	10.373
2012	AFEX	5	Suberic.Acid..M.H.	8.717	1.271
2012	AFEX	5	Syringaldehyde..M.H.	23.317	1.966
2012	AFEX	5	Syringamide..M.H.	115.152	6.696
2012	AFEX	5	Syringic.Acid..M.H.	40.048	4.866
2012	AFEX	5	Vanillic.Acid..M.H.	218.317	27.91
2012	AFEX	5	Vanillin..M.H.	69.088	7.277
2012	AFEX	5	Vanillin.13C6..M.H.	2.2	0.215
2012	AFEX	5	Vanillylamide..M.H.	156.825	7.351
2012	AFEX	5	Vanillylmandelic.Acid..M.H.	9.875	0.58
2012	AFEX	5	Xanthurenic.acid..M.H.	2.105	0.132
2012	AFEX	5.8	X2.3.Dihydroxybenzoic.Acid..M.H.	18.265	0.977
2012	AFEX	5.8	X2.5.Dihydroxybenzoic.acid..M.H.	45.885	3.111
2012	AFEX	5.8	X2.Hydroxyhexanoic.Acid..M.H.	1.275	0.215
2012	AFEX	5.8	X2.Hydroxyisocaproic.Acid..M.H.	2.038	0.299
2012	AFEX	5.8	X2.Isopropylmalic.acid..M.H.	6.442	0.537
2012	AFEX	5.8	X3.4.Dihydroxybenzaldehyde..M.H.	3.79	0.684
2012	AFEX	5.8	X3.4.Dihydroxybenzoic.acid..M.H.	30.205	0.633
2012	AFEX	5.8	X4.Hydroxybenzoic.acid..M.H.	77.25	6.552
2012	AFEX	5.8	X4.Hydroxyacetophenone..M.H.	14.572	0.818
2012	AFEX	5.8	X4.hydroxybenzaldehyde..M.H.	48.483	5.275
2012	AFEX	5.8	X4.Hydroxybenzamide..M.H.	24.038	2.478
2012	AFEX	5.8	X4.Hydroxyphenylacetic.Acid..M.H.	1.99	0.112
2012	AFEX	5.8	X4.Hydroxyphenyllactic.Acid..M.H.	6.155	0.63
2012	AFEX	5.8	Abscisic.Acid..M.H.	0.512	0.122
2012	AFEX	5.8	Acetosyringone..M.H.	27.36	2.401
2012	AFEX	5.8	Adipic.Acid..M.H.	2.03	0.553
2012	AFEX	5.8	Azelaic.Acid..M.H.	113.7	7.587
2012	AFEX	5.8	Benzamide..M.H.	15.768	1.937
2012	AFEX	5.8	Caffeic.Acid..M.H.	11.497	0.298
2012	AFEX	5.8	Cinnamamide..M.H.	0.465	0.054
2012	AFEX	5.8	Coumaryl.amide..M.H.	2749.76	104.718
2012	AFEX	5.8	Delta.valerolactam..M.H.	14.902	0.645
2012	AFEX	5.8	Ferulic.Acid..M.H.	91.405	14.283
2012	AFEX	5.8	Feruloyl.Amide..M.H.	1695.22	180.034
2012	AFEX	5.8	Gallic.Acid..M.H.	0.11	0.22
2012	AFEX	5.8	Homovanillic.acid..M.H.	7.125	1.052
2012	AFEX	5.8	Hydrocaffeic.acid..M.H.	6.15	0.636
2012	AFEX	5.8	Kynurenic.Acid..M.H.	3.203	0.168
2012	AFEX	5.8	Levulinic.Acid..M.H.	64.49	14.319
2012	AFEX	5.8	N.Methylnicotinamide..M.H.	2.875	0.347
2012	AFEX	5.8	O.Methyl.Gallic.Acid..M.H.	1.55	0.141
2012	AFEX	5.8	p.Coumaric.Acid..M.H.	15.205	1.139
2012	AFEX	5.8	Phthalic.Acid..M.H.	7.835	0.879
2012	AFEX	5.8	Pimelic.acid..M.H.	4.588	0.314
2012	AFEX	5.8	Salicylic.Acid..M.H.	19.695	1.085
2012	AFEX	5.8	Sebacic.Acid..M.H.	3.913	0.578
2012	AFEX	5.8	Sinapic.Acid..M.H.	5.72	0.825
2012	AFEX	5.8	Sorbic.Acid..M.H.	279.298	24.459
2012	AFEX	5.8	Suberic.Acid..M.H.	10.227	3.404
2012	AFEX	5.8	Syringaldehyde..M.H.	15.98	1.533
2012	AFEX	5.8	Syringamide..M.H.	109.48	4.842
2012	AFEX	5.8	Syringic.Acid..M.H.	46.022	4.149
2012	AFEX	5.8	Vanillic.Acid..M.H.	256.492	29.764
2012	AFEX	5.8	Vanillin..M.H.	64.658	9.62
2012	AFEX	5.8	Vanillin.13C6..M.H.	2.172	0.242
2012	AFEX	5.8	Vanillylamide..M.H.	159.032	4.363
2012	AFEX	5.8	Vanillylmandelic.Acid..M.H.	9.023	0.451
2012	AFEX	5.8	Xanthurenic.acid..M.H.	1.955	0.269
2016	AFEX	5.8	X2.3.Dihydroxybenzoic.Acid..M.H.	21.434	1.808
2016	AFEX	5.8	X2.5.Dihydroxybenzoic.acid..M.H.	18.758	8.268
2016	AFEX	5.8	X2.Hydroxyhexanoic.Acid..M.H.	1.701	0.395
2016	AFEX	5.8	X2.Hydroxyisocaproic.Acid..M.H.	3.188	0.744
2016	AFEX	5.8	X2.Isopropylmalic.acid..M.H.	2.619	0.344
2016	AFEX	5.8	X3.4.Dihydroxybenzaldehyde..M.H.	2.078	0.59
2016	AFEX	5.8	X3.4.Dihydroxybenzoic.acid..M.H.	10.854	2.737
2016	AFEX	5.8	X4.Hydroxybenzoic.acid..M.H.	89.53	7.169
2016	AFEX	5.8	X4.Hydroxyacetophenone..M.H.	9.045	3.643
2016	AFEX	5.8	X4.hydroxybenzaldehyde..M.H.	93.823	24.818
2016	AFEX	5.8	X4.Hydroxybenzamide..M.H.	49.405	4.082
2016	AFEX	5.8	X4.Hydroxyphenylacetic.Acid..M.H.	1.029	0.108
2016	AFEX	5.8	X4.Hydroxyphenyllactic.Acid..M.H.	4.068	0.718
2016	AFEX	5.8	Abscisic.Acid..M.H.	0	0
2016	AFEX	5.8	Acetosyringone..M.H.	14.155	1.712
2016	AFEX	5.8	Adipic.Acid..M.H.	2.542	0.711
2016	AFEX	5.8	Azelaic.Acid..M.H.	68.13	5.724
2016	AFEX	5.8	Benzamide..M.H.	7.718	1.307
2016	AFEX	5.8	Caffeic.Acid..M.H.	6.963	2.206
2016	AFEX	5.8	Cinnamamide..M.H.	0.488	0.08
2016	AFEX	5.8	Coumaryl.amide..M.H.	2977.28	533.173
2016	AFEX	5.8	Delta.valerolactam..M.H.	12.86	2.885
2016	AFEX	5.8	Ferulic.Acid..M.H.	96.13	10.341
2016	AFEX	5.8	Feruloyl.Amide..M.H.	1121.61	393.732
2016	AFEX	5.8	Gallic.Acid..M.H.	0	0
2016	AFEX	5.8	Homovanillic.acid..M.H.	0.948	1.022
2016	AFEX	5.8	Hydrocaffeic.acid..M.H.	4.077	0.693
2016	AFEX	5.8	Kynurenic.Acid..M.H.	0.298	0.037
2016	AFEX	5.8	Levulinic.Acid..M.H.	12.349	21.026
2016	AFEX	5.8	N.Methylnicotinamide..M.H.	5.294	0.793
2016	AFEX	5.8	O.Methyl.Gallic.Acid..M.H.	1.43	0.398
2016	AFEX	5.8	p.Coumaric.Acid..M.H.	17.864	2.404
2016	AFEX	5.8	Phthalic.Acid..M.H.	9.004	2.037
2016	AFEX	5.8	Pimelic.acid..M.H.	5.751	1.098
2016	AFEX	5.8	Salicylic.Acid..M.H.	10.09	1.325
2016	AFEX	5.8	Sebacic.Acid..M.H.	2.625	0.175
2016	AFEX	5.8	Sinapic.Acid..M.H.	0	0
2016	AFEX	5.8	Sorbic.Acid..M.H.	283.479	135.824
2016	AFEX	5.8	Suberic.Acid..M.H.	9.435	3.056
2016	AFEX	5.8	Syringaldehyde..M.H.	4.935	0.854
2016	AFEX	5.8	Syringamide..M.H.	131.675	14.255
2016	AFEX	5.8	Syringic.Acid..M.H.	42.975	6.077
2016	AFEX	5.8	Vanillic.Acid..M.H.	233.809	22.554
2016	AFEX	5.8	Vanillin..M.H.	69.484	20.268
2016	AFEX	5.8	Vanillin.13C6..M.H.	1.953	0.135
2016	AFEX	5.8	Vanillylamide..M.H.	186.912	14.302
2016	AFEX	5.8	Vanillylmandelic.Acid..M.H.	10.594	1.211
2016	AFEX	5.8	Xanthurenic.acid..M.H.	1.292	0.318
2010	SAA	5	X2.3.Dihydroxybenzoic.Acid..M.H.	26.135	0.784
2010	SAA	5	X2.5.Dihydroxybenzoic.acid..M.H.	43.87	4.363
2010	SAA	5	X2.Hydroxyhexanoic.Acid..M.H.	1.425	0.23
2010	SAA	5	X2.Hydroxyisocaproic.Acid..M.H.	1.255	0.14
2010	SAA	5	X2.Isopropylmalic.acid..M.H.	7.39	0.837
2010	SAA	5	X3.4.Dihydroxybenzaldehyde..M.H.	5.028	1.075
2010	SAA	5	X3.4.Dihydroxybenzoic.acid..M.H.	20.038	1.242
2010	SAA	5	X4.Hydroxybenzoic.acid..M.H.	80.862	1.05
2010	SAA	5	X4.Hydroxyacetophenone..M.H.	4.71	0.157
2010	SAA	5	X4.hydroxybenzaldehyde..M.H.	158.333	10.627
2010	SAA	5	X4.Hydroxybenzamide..M.H.	26.652	1.198
2010	SAA	5	X4.Hydroxyphenylacetic.Acid..M.H.	1.705	0.07
2010	SAA	5	X4.Hydroxyphenyllactic.Acid..M.H.	3.257	0.401
2010	SAA	5	Abscisic.Acid..M.H.	0.353	0.067
2010	SAA	5	Acetosyringone..M.H.	5.352	0.578
2010	SAA	5	Adipic.Acid..M.H.	2.728	0.494
2010	SAA	5	Azelaic.Acid..M.H.	114.432	2.522
2010	SAA	5	Benzamide..M.H.	12.265	0.879
2010	SAA	5	Caffeic.Acid..M.H.	23.01	1.256
2010	SAA	5	Cinnamamide..M.H.	0.375	0.013
2010	SAA	5	Coumaryl.amide..M.H.	1791.74	382.922
2010	SAA	5	Delta.valerolactam..M.H.	4.595	0.291
2010	SAA	5	Ferulic.Acid..M.H.	271.165	32.707
2010	SAA	5	Feruloyl.Amide..M.H.	941.7	219.681
2010	SAA	5	Gallic.Acid..M.H.	0.458	0.057
2010	SAA	5	Homovanillic.acid..M.H.	2.857	0.249
2010	SAA	5	Hydrocaffeic.acid..M.H.	3.255	0.406
2010	SAA	5	Kynurenic.Acid..M.H.	1.145	0.081
2010	SAA	5	Levulinic.Acid..M.H.	40.693	15.861
2010	SAA	5	N.Methylnicotinamide..M.H.	1.188	0.216
2010	SAA	5	O.Methyl.Gallic.Acid..M.H.	1.242	0.106
2010	SAA	5	p.Coumaric.Acid..M.H.	57.29	3.491
2010	SAA	5	Phthalic.Acid..M.H.	25.305	24.931
2010	SAA	5	Pimelic.acid..M.H.	6.97	1.215
2010	SAA	5	Salicylic.Acid..M.H.	17.165	1.055
2010	SAA	5	Sebacic.Acid..M.H.	3.648	0.304
2010	SAA	5	Sinapic.Acid..M.H.	1.128	1.304
2010	SAA	5	Sorbic.Acid..M.H.	513.592	17.391
2010	SAA	5	Suberic.Acid..M.H.	14.13	0.408
2010	SAA	5	Syringaldehyde..M.H.	10.552	0.65
2010	SAA	5	Syringamide..M.H.	61.815	1.682
2010	SAA	5	Syringic.Acid..M.H.	41.825	3.019
2010	SAA	5	Vanillic.Acid..M.H.	234.95	19.979
2010	SAA	5	Vanillin..M.H.	101.532	4.53
2010	SAA	5	Vanillin.13C6..M.H.	1.635	0.19
2010	SAA	5	Vanillylamide..M.H.	111.177	6.461
2010	SAA	5	Vanillylmandelic.Acid..M.H.	14.547	0.931
2010	SAA	5	Xanthurenic.acid..M.H.	2.587	0.218
2010	SAA	5.8	X2.3.Dihydroxybenzoic.Acid..M.H.	26.042	1.534
2010	SAA	5.8	X2.5.Dihydroxybenzoic.acid..M.H.	40.385	5.281
2010	SAA	5.8	X2.Hydroxyhexanoic.Acid..M.H.	1.25	0.12
2010	SAA	5.8	X2.Hydroxyisocaproic.Acid..M.H.	1.23	0.366
2010	SAA	5.8	X2.Isopropylmalic.acid..M.H.	7.322	0.479
2010	SAA	5.8	X3.4.Dihydroxybenzaldehyde..M.H.	4.18	0.872
2010	SAA	5.8	X3.4.Dihydroxybenzoic.acid..M.H.	21.782	0.951
2010	SAA	5.8	X4.Hydroxybenzoic.acid..M.H.	88.05	9.431
2010	SAA	5.8	X4.Hydroxyacetophenone..M.H.	4.98	0.631
2010	SAA	5.8	X4.hydroxybenzaldehyde..M.H.	156.673	6.484
2010	SAA	5.8	X4.Hydroxybenzamide..M.H.	24.685	2.324
2010	SAA	5.8	X4.Hydroxyphenylacetic.Acid..M.H.	1.678	0.126
2010	SAA	5.8	X4.Hydroxyphenyllactic.Acid..M.H.	3.572	0.464
2010	SAA	5.8	Abscisic.Acid..M.H.	0.315	0.039
2010	SAA	5.8	Acetosyringone..M.H.	5.755	1.135
2010	SAA	5.8	Adipic.Acid..M.H.	2.768	0.528
2010	SAA	5.8	Azelaic.Acid..M.H.	118.718	13.129
2010	SAA	5.8	Benzamide..M.H.	10.773	1.143
2010	SAA	5.8	Caffeic.Acid..M.H.	19.54	2.796
2010	SAA	5.8	Cinnamamide..M.H.	0.462	0.057
2010	SAA	5.8	Coumaryl.amide..M.H.	1459.32	188.974
2010	SAA	5.8	Delta.valerolactam..M.H.	4.617	0.39
2010	SAA	5.8	Ferulic.Acid..M.H.	274.815	16.985
2010	SAA	5.8	Feruloyl.Amide..M.H.	758.162	146.974
2010	SAA	5.8	Gallic.Acid..M.H.	0.17	0.197
2010	SAA	5.8	Homovanillic.acid..M.H.	1.832	1.265
2010	SAA	5.8	Hydrocaffeic.acid..M.H.	3.555	0.466
2010	SAA	5.8	Kynurenic.Acid..M.H.	1.2	0.157
2010	SAA	5.8	Levulinic.Acid..M.H.	31.677	12.867
2010	SAA	5.8	N.Methylnicotinamide..M.H.	1.03	0.337
2010	SAA	5.8	O.Methyl.Gallic.Acid..M.H.	1.12	0.587
2010	SAA	5.8	p.Coumaric.Acid..M.H.	59.032	9.213
2010	SAA	5.8	Phthalic.Acid..M.H.	13.585	3.375
2010	SAA	5.8	Pimelic.acid..M.H.	6.815	0.409
2010	SAA	5.8	Salicylic.Acid..M.H.	17.14	1.061
2010	SAA	5.8	Sebacic.Acid..M.H.	3.705	0.218
2010	SAA	5.8	Sinapic.Acid..M.H.	0	0
2010	SAA	5.8	Sorbic.Acid..M.H.	527.102	45.082
2010	SAA	5.8	Suberic.Acid..M.H.	14.075	2.664
2010	SAA	5.8	Syringaldehyde..M.H.	8.528	1.065
2010	SAA	5.8	Syringamide..M.H.	65.323	6.69
2010	SAA	5.8	Syringic.Acid..M.H.	45.37	8.769
2010	SAA	5.8	Vanillic.Acid..M.H.	260.34	29.431
2010	SAA	5.8	Vanillin..M.H.	98.743	5.428
2010	SAA	5.8	Vanillin.13C6..M.H.	1.683	0.231
2010	SAA	5.8	Vanillylamide..M.H.	107.16	9.646
2010	SAA	5.8	Vanillylmandelic.Acid..M.H.	14.29	1.772
2010	SAA	5.8	Xanthurenic.acid..M.H.	2.49	0.113
2012	SAA	5	X2.3.Dihydroxybenzoic.Acid..M.H.	26.535	1.031
2012	SAA	5	X2.5.Dihydroxybenzoic.acid..M.H.	54.442	5.317
2012	SAA	5	X2.Hydroxyhexanoic.Acid..M.H.	1.238	0.295
2012	SAA	5	X2.Hydroxyisocaproic.Acid..M.H.	2.3	0.537
2012	SAA	5	X2.Isopropylmalic.acid..M.H.	8.793	0.365
2012	SAA	5	X3.4.Dihydroxybenzaldehyde..M.H.	7.81	1.055
2012	SAA	5	X3.4.Dihydroxybenzoic.acid..M.H.	25.255	2.057
2012	SAA	5	X4.Hydroxybenzoic.acid..M.H.	77.278	4.007
2012	SAA	5	X4.Hydroxyacetophenone..M.H.	4.348	0.421
2012	SAA	5	X4.hydroxybenzaldehyde..M.H.	106.197	6.702
2012	SAA	5	X4.Hydroxybenzamide..M.H.	21.595	1.628
2012	SAA	5	X4.Hydroxyphenylacetic.Acid..M.H.	1.755	0.107
2012	SAA	5	X4.Hydroxyphenyllactic.Acid..M.H.	3.803	0.15
2012	SAA	5	Abscisic.Acid..M.H.	0.75	0.122
2012	SAA	5	Acetosyringone..M.H.	8.963	0.479
2012	SAA	5	Adipic.Acid..M.H.	1.451	1.069
2012	SAA	5	Azelaic.Acid..M.H.	114.982	7.997
2012	SAA	5	Benzamide..M.H.	26.88	3.093
2012	SAA	5	Caffeic.Acid..M.H.	33.14	4.127
2012	SAA	5	Cinnamamide..M.H.	0.418	0.033
2012	SAA	5	Coumaryl.amide..M.H.	1430.99	229.97
2012	SAA	5	Delta.valerolactam..M.H.	3.245	0.433
2012	SAA	5	Ferulic.Acid..M.H.	272.272	28.99
2012	SAA	5	Feruloyl.Amide..M.H.	973.255	55.501
2012	SAA	5	Gallic.Acid..M.H.	3.62	0.773
2012	SAA	5	Homovanillic.acid..M.H.	7.348	0.656
2012	SAA	5	Hydrocaffeic.acid..M.H.	3.855	0.114
2012	SAA	5	Kynurenic.Acid..M.H.	2.587	0.146
2012	SAA	5	Levulinic.Acid..M.H.	48.067	28.788
2012	SAA	5	N.Methylnicotinamide..M.H.	3.295	0.11
2012	SAA	5	O.Methyl.Gallic.Acid..M.H.	1.797	0.31
2012	SAA	5	p.Coumaric.Acid..M.H.	63.695	5.545
2012	SAA	5	Phthalic.Acid..M.H.	12.463	1.007
2012	SAA	5	Pimelic.acid..M.H.	4.993	1.218
2012	SAA	5	Salicylic.Acid..M.H.	24.635	1.339
2012	SAA	5	Sebacic.Acid..M.H.	3.527	0.2
2012	SAA	5	Sinapic.Acid..M.H.	8.768	0.891
2012	SAA	5	Sorbic.Acid..M.H.	548.575	18.941
2012	SAA	5	Suberic.Acid..M.H.	10.075	0.562
2012	SAA	5	Syringaldehyde..M.H.	12.207	1.102
2012	SAA	5	Syringamide..M.H.	86.092	8.715
2012	SAA	5	Syringic.Acid..M.H.	54.163	5.202
2012	SAA	5	Vanillic.Acid..M.H.	280.168	40.286
2012	SAA	5	Vanillin..M.H.	108.493	7.087
2012	SAA	5	Vanillin.13C6..M.H.	1.815	0.231
2012	SAA	5	Vanillylamide..M.H.	132.928	9.335
2012	SAA	5	Vanillylmandelic.Acid..M.H.	14.7	1.397
2012	SAA	5	Xanthurenic.acid..M.H.	2.465	0.031
2012	SAA	5.8	X2.3.Dihydroxybenzoic.Acid..M.H.	25.555	2.467
2012	SAA	5.8	X2.5.Dihydroxybenzoic.acid..M.H.	53.858	4.053
2012	SAA	5.8	X2.Hydroxyhexanoic.Acid..M.H.	1.107	0.152
2012	SAA	5.8	X2.Hydroxyisocaproic.Acid..M.H.	2.398	0.384
2012	SAA	5.8	X2.Isopropylmalic.acid..M.H.	8.797	0.577
2012	SAA	5.8	X3.4.Dihydroxybenzaldehyde..M.H.	6.725	0.723
2012	SAA	5.8	X3.4.Dihydroxybenzoic.acid..M.H.	24.843	2.701
2012	SAA	5.8	X4.Hydroxybenzoic.acid..M.H.	83.18	9.004
2012	SAA	5.8	X4.Hydroxyacetophenone..M.H.	4.787	0.903
2012	SAA	5.8	X4.hydroxybenzaldehyde..M.H.	102.548	8.679
2012	SAA	5.8	X4.Hydroxybenzamide..M.H.	24.008	2.472
2012	SAA	5.8	X4.Hydroxyphenylacetic.Acid..M.H.	1.6	0.104
2012	SAA	5.8	X4.Hydroxyphenyllactic.Acid..M.H.	3.598	0.423
2012	SAA	5.8	Abscisic.Acid..M.H.	0.688	0.078
2012	SAA	5.8	Acetosyringone..M.H.	7.862	0.605
2012	SAA	5.8	Adipic.Acid..M.H.	1.812	0.187
2012	SAA	5.8	Azelaic.Acid..M.H.	116.948	7.168
2012	SAA	5.8	Benzamide..M.H.	25.737	1.732
2012	SAA	5.8	Caffeic.Acid..M.H.	28.025	1.748
2012	SAA	5.8	Cinnamamide..M.H.	0.38	0.061
2012	SAA	5.8	Coumaryl.amide..M.H.	1609.59	301.202
2012	SAA	5.8	Delta.valerolactam..M.H.	3.913	0.306
2012	SAA	5.8	Ferulic.Acid..M.H.	277.957	6.765
2012	SAA	5.8	Feruloyl.Amide..M.H.	1189.62	271.73
2012	SAA	5.8	Gallic.Acid..M.H.	1.9	1.447
2012	SAA	5.8	Homovanillic.acid..M.H.	5.108	1.523
2012	SAA	5.8	Hydrocaffeic.acid..M.H.	3.582	0.428
2012	SAA	5.8	Kynurenic.Acid..M.H.	2.683	0.256
2012	SAA	5.8	Levulinic.Acid..M.H.	63.087	18.672
2012	SAA	5.8	N.Methylnicotinamide..M.H.	1.413	0.104
2012	SAA	5.8	O.Methyl.Gallic.Acid..M.H.	1.495	0.603
2012	SAA	5.8	p.Coumaric.Acid..M.H.	64.39	5.39
2012	SAA	5.8	Phthalic.Acid..M.H.	13.1	1.796
2012	SAA	5.8	Pimelic.acid..M.H.	4.23	0.27
2012	SAA	5.8	Salicylic.Acid..M.H.	24.218	1.539
2012	SAA	5.8	Sebacic.Acid..M.H.	3.735	0.205
2012	SAA	5.8	Sinapic.Acid..M.H.	7.482	2.044
2012	SAA	5.8	Sorbic.Acid..M.H.	473.925	146.782
2012	SAA	5.8	Suberic.Acid..M.H.	10.922	2.268
2012	SAA	5.8	Syringaldehyde..M.H.	7.732	1.188
2012	SAA	5.8	Syringamide..M.H.	82.658	7.499
2012	SAA	5.8	Syringic.Acid..M.H.	58.625	5.189
2012	SAA	5.8	Vanillic.Acid..M.H.	262.105	36.51
2012	SAA	5.8	Vanillin..M.H.	102.823	4.237
2012	SAA	5.8	Vanillin.13C6..M.H.	1.822	0.132
2012	SAA	5.8	Vanillylamide..M.H.	132.15	5.524
2012	SAA	5.8	Vanillylmandelic.Acid..M.H.	14.44	1.33
2012	SAA	5.8	Xanthurenic.acid..M.H.	2.265	0.088
2016	SAA	5.8	X2.3.Dihydroxybenzoic.Acid..M.H.	23.312	3.244
2016	SAA	5.8	X2.5.Dihydroxybenzoic.acid..M.H.	21.005	2.962
2016	SAA	5.8	X2.Hydroxyhexanoic.Acid..M.H.	2.14	0.13
2016	SAA	5.8	X2.Hydroxyisocaproic.Acid..M.H.	1.512	0.24
2016	SAA	5.8	X2.Isopropylmalic.acid..M.H.	2.54	0.149
2016	SAA	5.8	X3.4.Dihydroxybenzaldehyde..M.H.	5.185	0.873
2016	SAA	5.8	X3.4.Dihydroxybenzoic.acid..M.H.	15.297	2.439
2016	SAA	5.8	X4.Hydroxybenzoic.acid..M.H.	94.083	5.001
2016	SAA	5.8	X4.Hydroxyacetophenone..M.H.	5.99	0.763
2016	SAA	5.8	X4.hydroxybenzaldehyde..M.H.	164.808	11.25
2016	SAA	5.8	X4.Hydroxybenzamide..M.H.	25.512	1.454
2016	SAA	5.8	X4.Hydroxyphenylacetic.Acid..M.H.	1.092	0.099
2016	SAA	5.8	X4.Hydroxyphenyllactic.Acid..M.H.	3.29	0.363
2016	SAA	5.8	Abscisic.Acid..M.H.	0.018	0.012
2016	SAA	5.8	Acetosyringone..M.H.	9.773	0.219
2016	SAA	5.8	Adipic.Acid..M.H.	3.44	0.502
2016	SAA	5.8	Azelaic.Acid..M.H.	118.38	3.296
2016	SAA	5.8	Benzamide..M.H.	5.568	0.388
2016	SAA	5.8	Caffeic.Acid..M.H.	15.42	2.686
2016	SAA	5.8	Cinnamamide..M.H.	0.512	0.062
2016	SAA	5.8	Coumaryl.amide..M.H.	2189.49	470.945
2016	SAA	5.8	Delta.valerolactam..M.H.	3.69	0.438
2016	SAA	5.8	Ferulic.Acid..M.H.	290.725	32.852
2016	SAA	5.8	Feruloyl.Amide..M.H.	937.932	159.064
2016	SAA	5.8	Gallic.Acid..M.H.	0	0
2016	SAA	5.8	Homovanillic.acid..M.H.	1.038	0.708
2016	SAA	5.8	Hydrocaffeic.acid..M.H.	3.27	0.363
2016	SAA	5.8	Kynurenic.Acid..M.H.	0.388	0.098
2016	SAA	5.8	Levulinic.Acid..M.H.	37.815	13.209
2016	SAA	5.8	N.Methylnicotinamide..M.H.	0.25	0.305
2016	SAA	5.8	O.Methyl.Gallic.Acid..M.H.	1.802	0.633
2016	SAA	5.8	p.Coumaric.Acid..M.H.	58.412	2.552
2016	SAA	5.8	Phthalic.Acid..M.H.	9.79	0.735
2016	SAA	5.8	Pimelic.acid..M.H.	7.72	0.38
2016	SAA	5.8	Salicylic.Acid..M.H.	10.815	0.587
2016	SAA	5.8	Sebacic.Acid..M.H.	3.645	0.186
2016	SAA	5.8	Sinapic.Acid..M.H.	0	0
2016	SAA	5.8	Sorbic.Acid..M.H.	515.332	17.696
2016	SAA	5.8	Suberic.Acid..M.H.	19.525	2.403
2016	SAA	5.8	Syringaldehyde..M.H.	6.642	1.317
2016	SAA	5.8	Syringamide..M.H.	71.878	2.048
2016	SAA	5.8	Syringic.Acid..M.H.	52.865	13.175
2016	SAA	5.8	Vanillic.Acid..M.H.	261.108	26.049
2016	SAA	5.8	Vanillin..M.H.	121.998	7.948
2016	SAA	5.8	Vanillin.13C6..M.H.	1.62	0.136
2016	SAA	5.8	Vanillylamide..M.H.	122.33	7.754
2016	SAA	5.8	Vanillylmandelic.Acid..M.H.	15.73	0.779
2016	SAA	5.8	Xanthurenic.acid..M.H.	1.172	0.11
